# An image-based transcriptomics atlas reveals the regional and microbiota-dependent molecular, cellular, and spatial structure of the murine gut

**DOI:** 10.1101/2025.07.21.665958

**Authors:** Rosalind J. Xu, Paolo Cadinu, Phillip B. Nicol, Uli S. Herrmann, Tyrone Lee, Ludwig Geistlinger, Rafael A. Irizarry, Jeffrey R. Moffitt

## Abstract

The gastrointestinal environment is home to a massive diversity of diet-, host-, and microbiota-derived small molecules, collectively sensed by a remarkable variety of cells. To explore the cellular and spatial organization of sensation, we used MERFISH to profile receptor expression across 2.1 million cells in multiple regions of the murine gut under specific-pathogen-free (SPF) and germ-free (GF) conditions. This atlas revealed expected and novel cell types—including a candidate murine homolog of human BEST4⁺ enterocytes—demonstrated cell-type regional specialization, discovered extensive location-dependent spatial fine-tuning in mucosal cell expression, and suggested cell-type specific mediators of the effects of microbiota-derived small molecules. In addition, this atlas revealed that, aside from immune cell abundance, many aspects of the murine gut are host-intrinsic and modified only modestly in the absence of a microbiota. Collectively, this atlas provides a valuable resource for understanding the cellular and spatial organization underlying small molecule sensation in the gut.
