## Supplemental Table 5 for "An image-based transcriptomics atlas reveals the regional and microbiota-dependent molecular, cellular, and spatial structure of the murine gut"

### Sheet: SVGs (Select)
gene	cell_type	layer	region	microbiome	slice_full_name	gene_description	receptor_type
Acta2	Endothelial (vascular)	Submucosa	Cecum, Dist. Colon	SPF	20220525_WT_ce3_slice_5, 20211220_WT_dcol_slice_3, 20220525_WT_ce3_slice_1, 20220812_WT_dcol_slice_2	nan	nan
Acta2	Fibroblast	Submucosa, Mucosa, Muscularis Propria	Cecum, Ileum, Prox. Colon, Dist. Colon	SPF, GF	20220707_WT_ce2_slice_6, 20211027_WT_ile_slice_1, 20220518_WT_pcol_slice_1, 20211030_WT_pcol_slice_1, 20220725_WT_ce_slice_5, 20220721_GF_ce1_slice_4, 20220721_GF_ce1_slice_10, 20220613_GF_ile2_slice_2, 20220613_GF_ile2_slice_1, 20220623_GF_dcol2_slice_5, 20220627_GF_ile_slice_2, 20220608_GF_ile1_slice_5, 20220623_GF_dcol1_slice_4, 20220627_GF_ile_slice_4, 20220721_GF_ce1_slice_7	nan	nan
Adgrb1	Enterocyte	Mucosa	Cecum, Ileum	SPF, GF	20220525_WT_ce3_slice_2, 20220707_WT_ce2_slice_6, 20220707_WT_ce2_slice_2, 20220707_WT_ce2_slice_5, 20220725_WT_ce_slice_3, 20220608_GF_ile1_slice_2	adhesion G protein-coupled receptor B1	0_GPCR, Adhesion GPCR
Ano1	Smooth Muscle	Submucosa, Muscularis Propria	Prox. Colon, Dist. Colon, Cecum	SPF, GF	20211220_WT_pcol_slice_1, 20220518_WT_pcol_slice_1, 20220812_WT_pcol_slice_1, 20211030_WT_pcol_slice_1, 20211220_WT_pcol_slice_2, 20220623_GF_pcol2_slice_2, 20220623_GF_dcol2_slice_5, 20220608_GF_pcol_slice_1, 20220727_GF_pcol_slice_1, 20220721_GF_ce2_slice_4	nan	nan
Bmp2	Enterocyte	Mucosa	Ileum, Cecum, Dist. Colon, Prox. Colon	SPF, GF	20211027_WT_ile_slice_3, 20220525_WT_ce3_slice_2, 20211220_WT_dcol_slice_3, 20220725_WT_ce_slice_6, 20220518_WT_dcol_slice_4, 20220525_WT_ce3_slice_4, 20220525_WT_ce3_slice_6, 20220707_WT_ce2_slice_2, 20220707_WT_ce2_slice_5, 20211215_WT_ile1_slice_3, 20220725_WT_ce_slice_3, 20220525_WT_ce3_slice_1, 20220525_WT_ce3_slice_3, 20220518_WT_dcol_slice_3, 20220518_WT_pcol_slice_2, 20220707_WT_ce2_slice…	bone morphogenetic protein 2	0_Cytokine, Transforming growth factors (RSTK binding), 0_Differentiation signaling pathway, Bmp Pathway
Bmp8b	Enterocyte	Mucosa	Dist. Colon, Cecum, Ileum, Prox. Colon	SPF, GF	20220812_WT_dcol_slice_3, 20220725_WT_ce_slice_6, 20220725_WT_ce_slice_4, 20220707_WT_ce2_slice_2, 20220707_WT_ce2_slice_5, 20211215_WT_ile1_slice_3, 20211027_WT_ile_slice_2, 20220518_WT_pcol_slice_2, 20220812_WT_pcol_slice_1, 20220627_GF_ile_slice_4, 20220608_GF_ile1_slice_5, 20220627_GF_ile_slice_6, 20220608_GF_ile1_slice_1, 20220613_GF_ile2_slice_2, 20220608_GF_pcol_slice_1, 20220608_GF_dcol_s…	bone morphogenetic protein 8b	0_Cytokine, Transforming growth factors (RSTK binding), 0_Differentiation signaling pathway, Bmp Pathway
C3	Fibroblast	Submucosa, Muscularis Propria, Mucosa	Dist. Colon, Cecum, Ileum	SPF, GF	20211220_WT_dcol_slice_3, 20220707_WT_ce2_slice_3, 20220812_WT_dcol_slice_4, 20220525_WT_ce3_slice_2, 20211220_WT_ile2_slice_4, 20220623_GF_dcol2_slice_4, 20220627_GF_ile_slice_6, 20220721_GF_ce1_slice_7	nan	nan
Ccl20	Enterocyte	Mucosa	Dist. Colon, Cecum, Prox. Colon	SPF, GF	20220812_WT_dcol_slice_3, 20220525_WT_ce3_slice_1, 20211220_WT_dcol_slice_4, 20220518_WT_pcol_slice_2, 20220623_GF_pcol1_slice_2, 20220721_GF_ce2_slice_7, 20220623_GF_dcol2_slice_4, 20220809_GF_ce2_slice_1, 20220608_GF_pcol_slice_2	chemokine (C-C motif) ligand 20	0_Cytokine, Chemokine
Col1a1	Fibroblast	Submucosa, Muscularis Propria, Mucosa	Cecum, Prox. Colon, Ileum, Dist. Colon	SPF, GF	20220725_WT_ce_slice_6, 20211030_WT_pcol_slice_1, 20211220_WT_ile2_slice_4, 20211027_WT_ile_slice_1, 20211220_WT_dcol_slice_3, 20220725_WT_ce_slice_3, 20211220_WT_pcol_slice_1, 20220518_WT_dcol_slice_3, 20211027_WT_ile_slice_3, 20220518_WT_pcol_slice_1, 20211215_WT_ile1_slice_2, 20220525_WT_ce3_slice_1, 20211220_WT_ile2_slice_2, 20220725_WT_ce_slice_1, 20220812_WT_dcol_slice_4, 20220518_WT_pcol_s…	nan	nan
Col1a1	Glia	Muscularis Propria	Prox. Colon	SPF	20211030_WT_pcol_slice_2, 20220518_WT_pcol_slice_1	nan	nan
Col1a1	Smooth Muscle	Muscularis Propria, Submucosa, Mucosa	Cecum, Prox. Colon, Ileum, Dist. Colon	SPF, GF	20220525_WT_ce3_slice_6, 20211220_WT_pcol_slice_1, 20220525_WT_ce3_slice_3, 20211027_WT_ile_slice_3, 20220518_WT_dcol_slice_3, 20220707_WT_ce2_slice_5, 20211215_WT_ile1_slice_3, 20211220_WT_ile2_slice_4, 20211220_WT_pcol_slice_2, 20220525_WT_ce3_slice_1, 20220525_WT_ce3_slice_4, 20220707_WT_ce2_slice_4, 20220725_WT_ce_slice_1, 20220518_WT_pcol_slice_2, 20220627_GF_ile_slice_3, 20220721_GF_ce2_sli…	nan	nan
Cps1	Stem	Mucosa	Cecum, Dist. Colon, Prox. Colon, Ileum	SPF, GF	20220725_WT_ce_slice_5, 20211220_WT_dcol_slice_4, 20220525_WT_ce3_slice_4, 20220525_WT_ce3_slice_3, 20220707_WT_ce2_slice_5, 20211220_WT_dcol_slice_3, 20220725_WT_ce_slice_2, 20220525_WT_ce3_slice_2, 20220725_WT_ce_slice_3, 20220725_WT_ce_slice_4, 20211220_WT_pcol_slice_2, 20220707_WT_ce2_slice_3, 20220525_WT_ce3_slice_5, 20220725_WT_ce_slice_1, 20220707_WT_ce2_slice_6, 20220725_WT_ce_slice_6, 20…	nan	nan
Cxcl10	Enterocyte	Mucosa	Ileum, Dist. Colon	SPF, GF	20211215_WT_ile1_slice_2, 20211220_WT_ile2_slice_3, 20211215_WT_ile1_slice_3, 20220518_WT_dcol_slice_3, 20220623_GF_dcol2_slice_4, 20220608_GF_dcol_slice_5	chemokine (C-X-C motif) ligand 10	0_Cytokine, Chemokine
Cxcl12	Smooth Muscle	Submucosa, Muscularis Propria	Prox. Colon, Cecum	SPF, GF	20211220_WT_pcol_slice_1, 20220518_WT_pcol_slice_1, 20220707_WT_ce2_slice_4, 20220623_GF_pcol2_slice_1, 20220623_GF_pcol1_slice_1, 20220721_GF_ce1_slice_3, 20220727_GF_pcol_slice_1, 20220608_GF_pcol_slice_1, 20220623_GF_pcol2_slice_2	chemokine (C-X-C motif) ligand 12	0_Cytokine, Chemokine
Cxcl14	Smooth Muscle	Muscularis Propria, Submucosa, Mucosa	Cecum, Prox. Colon, Dist. Colon, Ileum	SPF, GF	20220525_WT_ce3_slice_6, 20211220_WT_pcol_slice_1, 20220518_WT_pcol_slice_1, 20220525_WT_ce3_slice_3, 20211030_WT_pcol_slice_2, 20211220_WT_dcol_slice_3, 20220518_WT_pcol_slice_2, 20211220_WT_pcol_slice_2, 20220812_WT_pcol_slice_1, 20220725_WT_ce_slice_1, 20220623_GF_pcol1_slice_1, 20220608_GF_ile1_slice_4, 20220727_GF_pcol_slice_1, 20220623_GF_dcol2_slice_3, 20220627_GF_ile_slice_2, 20220608_GF_…	chemokine (C-X-C motif) ligand 14	0_Cytokine, Chemokine
Ddx58	Enterocyte	Mucosa	Ileum, Prox. Colon, Cecum, Dist. Colon	SPF, GF	20211215_WT_ile1_slice_2, 20211220_WT_pcol_slice_2, 20220725_WT_ce_slice_6, 20211220_WT_ile2_slice_1, 20220518_WT_dcol_slice_4, 20220725_WT_ce_slice_4, 20220518_WT_pcol_slice_1, 20211215_WT_ile1_slice_4, 20220725_WT_ce_slice_3, 20211027_WT_ile_slice_2, 20220525_WT_ce3_slice_1, 20220518_WT_dcol_slice_3, 20220812_WT_pcol_slice_1, 20220627_GF_ile_slice_4, 20220627_GF_ile_slice_6, 20220721_GF_ce1_sli…	DEAD (Asp-Glu-Ala-Asp) box polypeptide 58	0_PRR, RIG-I-like receptor
Dhx58	Enterocyte	Mucosa	Ileum, Cecum, Prox. Colon, Dist. Colon	SPF, GF	20211215_WT_ile1_slice_2, 20220725_WT_ce_slice_2, 20211027_WT_ile_slice_3, 20220525_WT_ce3_slice_2, 20211027_WT_ile_slice_1, 20211220_WT_pcol_slice_2, 20211030_WT_pcol_slice_1, 20211220_WT_ile2_slice_1, 20220518_WT_dcol_slice_4, 20220525_WT_ce3_slice_4, 20220725_WT_ce_slice_4, 20220707_WT_ce2_slice_2, 20220518_WT_pcol_slice_1, 20211215_WT_ile1_slice_4, 20211220_WT_pcol_slice_1, 20211215_WT_ile1_s…	DEXH (Asp-Glu-X-His) box polypeptide 58	0_PRR, RIG-I-like receptor
Emilin2	Fibroblast	Submucosa, Muscularis Propria	Prox. Colon, Cecum, Dist. Colon	SPF, GF	20211220_WT_pcol_slice_1, 20211030_WT_pcol_slice_1, 20211030_WT_pcol_slice_2, 20220809_GF_ce2_slice_2, 20220727_GF_pcol_slice_1, 20220727_GF_dcol_slice_4, 20220623_GF_dcol2_slice_5, 20220809_GF_ce2_slice_4, 20220608_GF_pcol_slice_1	nan	nan
Epha2	Enterocyte	Mucosa	Cecum, Ileum, Dist. Colon, Prox. Colon	SPF, GF	20220707_WT_ce2_slice_4, 20211215_WT_ile1_slice_2, 20220725_WT_ce_slice_2, 20220812_WT_dcol_slice_3, 20220525_WT_ce3_slice_2, 20220707_WT_ce2_slice_6, 20211030_WT_pcol_slice_1, 20220725_WT_ce_slice_6, 20211220_WT_ile2_slice_3, 20220725_WT_ce_slice_4, 20220707_WT_ce2_slice_2, 20220518_WT_pcol_slice_1, 20211215_WT_ile1_slice_4, 20211220_WT_pcol_slice_1, 20220707_WT_ce2_slice_5, 20211220_WT_ile2_sli…	Eph receptor A2	0_ELR, Receptor tyrosine kinase
Ephb2	Enterocyte	Mucosa	Cecum, Ileum, Dist. Colon, Prox. Colon	SPF, GF	20220707_WT_ce2_slice_4, 20211027_WT_ile_slice_3, 20211220_WT_dcol_slice_3, 20220725_WT_ce_slice_6, 20220525_WT_ce3_slice_4, 20220725_WT_ce_slice_4, 20220707_WT_ce2_slice_2, 20220518_WT_pcol_slice_1, 20211215_WT_ile1_slice_4, 20220707_WT_ce2_slice_5, 20211027_WT_ile_slice_2, 20220725_WT_ce_slice_1, 20220707_WT_ce2_slice_1, 20220525_WT_ce3_slice_5, 20211220_WT_ile2_slice_2, 20220608_GF_ile1_slice_…	Eph receptor B2	0_ELR, Receptor tyrosine kinase
Fn1	Endothelial (vascular)	Submucosa	Dist. Colon	SPF, GF	20211220_WT_dcol_slice_3, 20220812_WT_dcol_slice_4, 20220727_GF_dcol_slice_5, 20220727_GF_dcol_slice_3	nan	nan
Gli1	Smooth Muscle	Muscularis Propria, Submucosa, Mucosa	Cecum, Prox. Colon, Dist. Colon, Ileum	SPF, GF	20220525_WT_ce3_slice_6, 20211220_WT_pcol_slice_1, 20220518_WT_pcol_slice_1, 20220812_WT_pcol_slice_1, 20220525_WT_ce3_slice_2, 20211030_WT_pcol_slice_2, 20220707_WT_ce2_slice_6, 20211030_WT_pcol_slice_1, 20220725_WT_ce_slice_3, 20220623_GF_pcol2_slice_1, 20220623_GF_dcol2_slice_3, 20220608_GF_pcol_slice_1, 20220608_GF_ile1_slice_4, 20220809_GF_ce2_slice_1, 20220623_GF_pcol2_slice_2	GLI-Kruppel family member GLI1	0_Differentiation signaling pathway, Hedgehog Pathway
Glp2r	Smooth Muscle	Muscularis Propria	Cecum, Prox. Colon	SPF, GF	20220707_WT_ce2_slice_4, 20220812_WT_pcol_slice_1, 20211220_WT_pcol_slice_1, 20220623_GF_pcol1_slice_1, 20220727_GF_pcol_slice_1, 20220623_GF_pcol2_slice_2, 20220727_GF_pcol_slice_2, 20220608_GF_pcol_slice_2, 20220623_GF_pcol1_slice_5, 20220608_GF_pcol_slice_1	glucagon-like peptide 2 receptor	0_GPCR, EEC hormone receptor (GPCR), Secretin family GPCR
Grem1	Fibroblast	Submucosa	Prox. Colon, Dist. Colon	SPF, GF	20211220_WT_pcol_slice_1, 20220518_WT_pcol_slice_1, 20211030_WT_pcol_slice_1, 20211030_WT_pcol_slice_2, 20211220_WT_pcol_slice_2, 20220608_GF_dcol_slice_4, 20220608_GF_pcol_slice_1, 20220623_GF_pcol2_slice_1	nan	nan
Grem1	Smooth Muscle	Muscularis Propria, Submucosa, Mucosa	Cecum, Dist. Colon, Prox. Colon, Ileum	SPF, GF	20220725_WT_ce_slice_5, 20220812_WT_dcol_slice_2, 20220707_WT_ce2_slice_6, 20220518_WT_pcol_slice_1, 20211030_WT_pcol_slice_2, 20211220_WT_dcol_slice_3, 20220518_WT_pcol_slice_2, 20220518_WT_dcol_slice_3, 20211220_WT_ile2_slice_2, 20211220_WT_ile2_slice_1, 20211215_WT_ile1_slice_3, 20211030_WT_pcol_slice_1, 20220525_WT_ce3_slice_1, 20220525_WT_ce3_slice_4, 20220707_WT_ce2_slice_4, 20220812_WT_dco…	nan	nan
H2-Eb1	Stem	Mucosa	Ileum, Cecum, Dist. Colon	SPF, GF	20211027_WT_ile_slice_4, 20211220_WT_ile2_slice_2, 20220725_WT_ce_slice_4, 20211220_WT_ile2_slice_4, 20211220_WT_ile2_slice_1, 20220707_WT_ce2_slice_6, 20220727_GF_dcol_slice_5, 20220623_GF_dcol2_slice_4, 20220721_GF_ce2_slice_4	nan	nan
Hand2	Smooth Muscle	Submucosa, Muscularis Propria	Cecum, Prox. Colon, Dist. Colon, Ileum	SPF, GF	20220525_WT_ce3_slice_2, 20211030_WT_pcol_slice_1, 20211220_WT_pcol_slice_2, 20220725_WT_ce_slice_4, 20211220_WT_pcol_slice_1, 20220727_GF_dcol_slice_4, 20220613_GF_ile2_slice_2, 20220623_GF_pcol2_slice_1, 20220623_GF_pcol2_slice_2, 20220727_GF_pcol_slice_2, 20220623_GF_pcol1_slice_2, 20220721_GF_ce1_slice_7, 20220727_GF_dcol_slice_3, 20220608_GF_pcol_slice_1	nan	nan
Hoxb9	Enterocyte	Mucosa	Ileum, Cecum, Dist. Colon, Prox. Colon	SPF, GF	20211215_WT_ile1_slice_2, 20211027_WT_ile_slice_3, 20211027_WT_ile_slice_1, 20211220_WT_ile2_slice_1, 20220525_WT_ce3_slice_4, 20211220_WT_ile2_slice_3, 20220725_WT_ce_slice_4, 20220707_WT_ce2_slice_2, 20211215_WT_ile1_slice_4, 20220707_WT_ce2_slice_5, 20211215_WT_ile1_slice_3, 20211220_WT_ile2_slice_4, 20211027_WT_ile_slice_2, 20211220_WT_dcol_slice_4, 20211215_WT_ile1_slice_1, 20220707_WT_ce2_s…	nan	nan
Hoxb9	Goblet	Mucosa	Ileum, Prox. Colon, Cecum	SPF, GF	20211220_WT_ile2_slice_4, 20211220_WT_ile2_slice_3, 20211027_WT_ile_slice_1, 20211215_WT_ile1_slice_1, 20211027_WT_ile_slice_2, 20220627_GF_ile_slice_2, 20220623_GF_pcol1_slice_1, 20220627_GF_ile_slice_3, 20220809_GF_ce2_slice_1, 20220613_GF_ile2_slice_2	nan	nan
Ifih1	Enterocyte	Mucosa	Ileum, Cecum, Prox. Colon, Dist. Colon	SPF, GF	20211215_WT_ile1_slice_2, 20211027_WT_ile_slice_3, 20220525_WT_ce3_slice_2, 20211027_WT_ile_slice_1, 20211220_WT_pcol_slice_2, 20211220_WT_dcol_slice_3, 20211220_WT_ile2_slice_1, 20220518_WT_dcol_slice_4, 20220525_WT_ce3_slice_4, 20220725_WT_ce_slice_4, 20220707_WT_ce2_slice_5, 20220725_WT_ce_slice_3, 20211027_WT_ile_slice_2, 20220525_WT_ce3_slice_1, 20220518_WT_dcol_slice_3, 20220812_WT_pcol_sli…	interferon induced with helicase C domain 1	0_PRR, RIG-I-like receptor
Igf2	Endothelial (vascular)	Submucosa	Cecum, Prox. Colon	SPF	20220525_WT_ce3_slice_5, 20220518_WT_pcol_slice_1, 20211220_WT_pcol_slice_2	insulin-like growth factor 2	0_Cytokine, Growth factors (RTK binding)
Il6st	Endothelial (vascular)	Submucosa, Mucosa	Prox. Colon, Ileum, Cecum, Dist. Colon	SPF, GF	20211220_WT_pcol_slice_1, 20211027_WT_ile_slice_1, 20220525_WT_ce3_slice_5, 20220725_WT_ce_slice_3, 20220727_GF_dcol_slice_3, 20220623_GF_dcol1_slice_3	interleukin 6 signal transducer	0_Cytokine receptor, Interleukin receptor
Jag2	Endothelial (vascular)	Submucosa, Muscularis Propria, Mucosa	Ileum, Prox. Colon, Cecum, Dist. Colon	SPF, GF	20211215_WT_ile1_slice_4, 20220518_WT_pcol_slice_2, 20220525_WT_ce3_slice_5, 20220623_GF_pcol2_slice_2, 20220727_GF_dcol_slice_3, 20220608_GF_dcol_slice_6	jagged 2	0_Differentiation signaling pathway, Notch Pathway
Kdr	Endothelial (vascular)	Submucosa, Mucosa	Ileum, Dist. Colon, Cecum	SPF, GF	20211220_WT_ile2_slice_4, 20220812_WT_dcol_slice_2, 20220809_GF_ce2_slice_1	kinase insert domain protein receptor	0_ELR, Receptor tyrosine kinase
Kitl	Smooth Muscle	Muscularis Propria	Dist. Colon, Ileum	SPF, GF	20220518_WT_dcol_slice_3, 20211027_WT_ile_slice_4, 20220613_GF_ile2_slice_2, 20220608_GF_dcol_slice_6	kit ligand	0_Cytokine, Growth factors (RTK binding)
Mki67	Enterocyte	Mucosa	Cecum, Ileum, Dist. Colon, Prox. Colon	SPF, GF	20220725_WT_ce_slice_2, 20211027_WT_ile_slice_3, 20220812_WT_dcol_slice_3, 20220725_WT_ce_slice_4, 20211030_WT_dcol_slice_3, 20220707_WT_ce2_slice_5, 20211027_WT_ile_slice_2, 20220518_WT_dcol_slice_3, 20220812_WT_pcol_slice_1, 20220525_WT_ce3_slice_5, 20211220_WT_ile2_slice_2, 20220727_GF_pcol_slice_1, 20220623_GF_pcol1_slice_2, 20220727_GF_dcol_slice_4, 20220721_GF_ce2_slice_1, 20220608_GF_ile1_…	nan	nan
Mki67	T cell	Mucosa	Ileum	SPF	20211215_WT_ile1_slice_4, 20211027_WT_ile_slice_2	nan	nan
Nos2	Enterocyte	Mucosa	Ileum, Dist. Colon, Prox. Colon, Cecum	SPF, GF	20211027_WT_ile_slice_1, 20211220_WT_dcol_slice_3, 20211220_WT_ile2_slice_1, 20211220_WT_ile2_slice_3, 20220518_WT_pcol_slice_1, 20211215_WT_ile1_slice_3, 20211220_WT_ile2_slice_4, 20220725_WT_ce_slice_3, 20220518_WT_pcol_slice_2, 20211027_WT_ile_slice_4, 20211220_WT_ile2_slice_2, 20220627_GF_ile_slice_4, 20220627_GF_ile_slice_6, 20220613_GF_ile2_slice_2, 20220623_GF_dcol2_slice_4, 20220613_GF_il…	nan	nan
Nos2	Goblet	Mucosa	Ileum	SPF	20211220_WT_ile2_slice_4, 20211220_WT_ile2_slice_1, 20211220_WT_ile2_slice_2	nan	nan
Notch4	Endothelial (vascular)	Submucosa	Ileum, Cecum	SPF	20211215_WT_ile1_slice_4, 20220525_WT_ce3_slice_5	notch 4 receptor	0_Differentiation signaling pathway, Notch Pathway
Npr1	Smooth Muscle	Muscularis Propria	Dist. Colon, Prox. Colon	SPF, GF	20220812_WT_dcol_slice_2, 20211220_WT_pcol_slice_1, 20211220_WT_dcol_slice_4, 20220623_GF_dcol1_slice_3, 20220623_GF_dcol2_slice_5, 20220623_GF_pcol2_slice_2, 20220623_GF_dcol2_slice_4, 20220727_GF_dcol_slice_5, 20220608_GF_pcol_slice_1	natriuretic peptide receptor 1	0_ELR, Receptor guanylyl cyclase
Npy2r	Smooth Muscle	Muscularis Propria, Submucosa	Prox. Colon	SPF, GF	20220518_WT_pcol_slice_1, 20220518_WT_pcol_slice_2, 20211220_WT_pcol_slice_2, 20211220_WT_pcol_slice_1, 20220623_GF_pcol1_slice_1, 20220623_GF_pcol2_slice_2, 20220608_GF_pcol_slice_2, 20220608_GF_pcol_slice_1	neuropeptide Y receptor Y2	0_GPCR, EEC hormone receptor (GPCR), Peptide GPCR, Rhodopsin family GPCR
Nr4a1	Fibroblast	Mucosa, Submucosa	Ileum, Dist. Colon, Cecum, Prox. Colon	SPF, GF	20211215_WT_ile1_slice_4, 20211220_WT_dcol_slice_3, 20220525_WT_ce3_slice_2, 20211220_WT_pcol_slice_2, 20220812_WT_dcol_slice_3, 20220812_WT_dcol_slice_4, 20220518_WT_dcol_slice_3, 20211215_WT_ile1_slice_3, 20220608_GF_ile1_slice_3, 20220613_GF_ile2_slice_3, 20220721_GF_ce1_slice_8, 20220721_GF_ce2_slice_5	nuclear receptor subfamily 4, group A, member 1	0_NR
Nr4a1	Smooth Muscle	Muscularis Propria, Submucosa, Mucosa	Dist. Colon, Cecum, Prox. Colon, Ileum	SPF, GF	20220812_WT_dcol_slice_3, 20220525_WT_ce3_slice_5, 20211030_WT_dcol_slice_4, 20220518_WT_dcol_slice_3, 20211030_WT_pcol_slice_1, 20220812_WT_dcol_slice_4, 20211220_WT_ile2_slice_4, 20220707_WT_ce2_slice_4, 20220525_WT_ce3_slice_1, 20220725_WT_ce_slice_4, 20220707_WT_ce2_slice_2, 20211220_WT_pcol_slice_1, 20211027_WT_ile_slice_4, 20211030_WT_dcol_slice_3, 20220623_GF_pcol1_slice_1, 20220623_GF_pco…	nuclear receptor subfamily 4, group A, member 1	0_NR
Prdm1	Enterocyte	Mucosa	Ileum, Cecum	SPF, GF	20211027_WT_ile_slice_3, 20211027_WT_ile_slice_1, 20220707_WT_ce2_slice_6, 20211220_WT_ile2_slice_1, 20211220_WT_ile2_slice_3, 20220725_WT_ce_slice_4, 20220707_WT_ce2_slice_5, 20211027_WT_ile_slice_2, 20220707_WT_ce2_slice_1, 20211027_WT_ile_slice_4, 20211220_WT_ile2_slice_2, 20220725_WT_ce_slice_5, 20220627_GF_ile_slice_4, 20220608_GF_ile1_slice_1, 20220627_GF_ile_slice_5, 20220809_GF_ce2_slice_1	nan	nan
Ptch1	Smooth Muscle	Submucosa, Muscularis Propria, Mucosa	Prox. Colon, Cecum, Dist. Colon	SPF, GF	20220518_WT_pcol_slice_1, 20220812_WT_pcol_slice_1, 20220707_WT_ce2_slice_2, 20211030_WT_dcol_slice_4, 20220707_WT_ce2_slice_6, 20211030_WT_pcol_slice_1, 20220707_WT_ce2_slice_4, 20220623_GF_pcol1_slice_1, 20220623_GF_pcol2_slice_1, 20220721_GF_ce2_slice_1, 20220727_GF_pcol_slice_1, 20220623_GF_pcol2_slice_2	patched 1 receptor	0_Differentiation signaling pathway, Hedgehog Pathway
Ptger1	Smooth Muscle	Submucosa, Muscularis Propria	Prox. Colon, Cecum, Dist. Colon	SPF, GF	20220518_WT_pcol_slice_1, 20220525_WT_ce3_slice_2, 20220725_WT_ce_slice_1, 20211030_WT_pcol_slice_2, 20220525_WT_ce3_slice_1, 20220707_WT_ce2_slice_4, 20220721_GF_ce2_slice_1, 20220623_GF_dcol2_slice_5, 20220809_GF_ce2_slice_2, 20220721_GF_ce1_slice_8, 20220727_GF_pcol_slice_1	prostaglandin E receptor 1 (subtype EP1)	0_GPCR, Lipid GPCR, Rhodopsin family GPCR
Sfrp1	Fibroblast	Submucosa, Mucosa, Muscularis Propria	Prox. Colon, Ileum, Dist. Colon, Cecum	SPF, GF	20220812_WT_pcol_slice_1, 20211215_WT_ile1_slice_4, 20211220_WT_ile2_slice_1, 20211027_WT_ile_slice_1, 20211220_WT_dcol_slice_3, 20220725_WT_ce_slice_3, 20211220_WT_pcol_slice_1, 20220518_WT_pcol_slice_1, 20211030_WT_pcol_slice_2, 20220707_WT_ce2_slice_4, 20220608_GF_pcol_slice_2, 20220627_GF_ile_slice_3, 20220727_GF_dcol_slice_4, 20220623_GF_pcol2_slice_1	nan	nan
Sfrp1	Smooth Muscle	Submucosa, Muscularis Propria	Prox. Colon, Dist. Colon	SPF, GF	20211220_WT_pcol_slice_1, 20211030_WT_pcol_slice_2, 20211030_WT_pcol_slice_1, 20211220_WT_dcol_slice_4, 20220727_GF_pcol_slice_1	nan	nan
Smtn	Smooth Muscle	Submucosa, Muscularis Propria, Mucosa	Dist. Colon, Ileum, Prox. Colon, Cecum	SPF, GF	20220812_WT_dcol_slice_2, 20211220_WT_ile2_slice_4, 20211220_WT_pcol_slice_1, 20220518_WT_pcol_slice_1, 20220812_WT_pcol_slice_1, 20211220_WT_ile2_slice_1, 20220525_WT_ce3_slice_2, 20220525_WT_ce3_slice_5, 20211027_WT_ile_slice_3, 20211030_WT_dcol_slice_4, 20211030_WT_pcol_slice_2, 20211030_WT_pcol_slice_1, 20211220_WT_pcol_slice_2, 20211220_WT_ile2_slice_3, 20220707_WT_ce2_slice_4, 20220707_WT_c…	nan	nan
Tgfbr2	Enterocyte	Mucosa	Cecum, Ileum, Prox. Colon	SPF, GF	20220725_WT_ce_slice_6, 20220525_WT_ce3_slice_4, 20211220_WT_ile2_slice_3, 20220725_WT_ce_slice_4, 20220707_WT_ce2_slice_2, 20220518_WT_pcol_slice_1, 20220707_WT_ce2_slice_5, 20211215_WT_ile1_slice_3, 20220725_WT_ce_slice_3, 20220707_WT_ce2_slice_1, 20220707_WT_ce2_slice_3, 20220721_GF_ce1_slice_2, 20220727_GF_pcol_slice_1, 20220809_GF_ce2_slice_2, 20220627_GF_ile_slice_6, 20220721_GF_ce2_slice_7…	transforming growth factor, beta receptor II	0_ELR, Receptor serine_threonine kinase
Tnfsf10	Enterocyte	Mucosa	Ileum, Prox. Colon, Cecum, Dist. Colon	SPF, GF	20211215_WT_ile1_slice_2, 20211220_WT_pcol_slice_2, 20211030_WT_pcol_slice_1, 20220725_WT_ce_slice_6, 20211220_WT_ile2_slice_1, 20220518_WT_dcol_slice_4, 20220725_WT_ce_slice_4, 20220518_WT_pcol_slice_1, 20211215_WT_ile1_slice_4, 20211215_WT_ile1_slice_3, 20211220_WT_ile2_slice_4, 20220725_WT_ce_slice_3, 20211027_WT_ile_slice_2, 20220525_WT_ce3_slice_1, 20220725_WT_ce_slice_1, 20220518_WT_dcol_sl…	tumor necrosis factor (ligand) superfamily, member 10	0_Cytokine, Tumor necrosis factor
Vcan	Smooth Muscle	Muscularis Propria	Prox. Colon	SPF, GF	20220518_WT_pcol_slice_2, 20220812_WT_pcol_slice_1, 20220623_GF_pcol2_slice_1, 20220623_GF_pcol2_slice_2	nan	nan
Vim	Smooth Muscle	Muscularis Propria, Submucosa, Mucosa	Prox. Colon, Ileum, Cecum, Dist. Colon	SPF, GF	20220518_WT_pcol_slice_1, 20211220_WT_ile2_slice_1, 20220525_WT_ce3_slice_3, 20220525_WT_ce3_slice_2, 20220725_WT_ce_slice_1, 20211030_WT_pcol_slice_2, 20211030_WT_dcol_slice_4, 20211220_WT_dcol_slice_3, 20211030_WT_pcol_slice_1, 20211220_WT_pcol_slice_2, 20220525_WT_ce3_slice_1, 20220725_WT_ce_slice_2, 20220707_WT_ce2_slice_4, 20220812_WT_pcol_slice_1, 20220812_WT_dcol_slice_2, 20211220_WT_pcol_…	nan	nan
Wnt2b	Fibroblast	Submucosa, Mucosa, Muscularis Propria	Prox. Colon, Cecum, Dist. Colon	SPF, GF	20220812_WT_pcol_slice_1, 20220525_WT_ce3_slice_4, 20211220_WT_pcol_slice_1, 20220518_WT_pcol_slice_1, 20211030_WT_pcol_slice_1, 20211030_WT_pcol_slice_2, 20220518_WT_pcol_slice_2, 20211220_WT_pcol_slice_2, 20220623_GF_pcol2_slice_2, 20220608_GF_pcol_slice_2, 20220727_GF_dcol_slice_3, 20220727_GF_pcol_slice_1, 20220623_GF_pcol1_slice_2, 20220809_GF_ce2_slice_1, 20220608_GF_pcol_slice_1, 20220623_…	wingless-type MMTV integration site family, member 2B	0_Differentiation signaling pathway, Wnt Pathway
Wnt2b	Mesothelium	Muscularis Propria	Dist. Colon, Cecum, Prox. Colon, Ileum	SPF, GF	20220812_WT_dcol_slice_4, 20220707_WT_ce2_slice_1, 20220525_WT_ce3_slice_3, 20220707_WT_ce2_slice_4, 20220727_GF_pcol_slice_2, 20220627_GF_ile_slice_4	wingless-type MMTV integration site family, member 2B	0_Differentiation signaling pathway, Wnt Pathway
Wnt2b	Smooth Muscle	Muscularis Propria, Submucosa, Mucosa	Cecum, Prox. Colon, Dist. Colon, Ileum	SPF, GF	20220707_WT_ce2_slice_6, 20211220_WT_pcol_slice_1, 20220518_WT_pcol_slice_1, 20211220_WT_pcol_slice_2, 20220812_WT_pcol_slice_1, 20220525_WT_ce3_slice_2, 20220725_WT_ce_slice_1, 20211030_WT_pcol_slice_2, 20211030_WT_pcol_slice_1, 20220707_WT_ce2_slice_5, 20220707_WT_ce2_slice_1, 20220707_WT_ce2_slice_4, 20220623_GF_pcol2_slice_1, 20220623_GF_dcol1_slice_4, 20220623_GF_pcol1_slice_1, 20220721_GF_c…	wingless-type MMTV integration site family, member 2B	0_Differentiation signaling pathway, Wnt Pathway
Wnt4	Enterocyte	Mucosa	Ileum, Prox. Colon, Dist. Colon	SPF, GF	20211027_WT_ile_slice_1, 20220812_WT_pcol_slice_1, 20220727_GF_pcol_slice_1, 20220627_GF_ile_slice_2, 20220623_GF_dcol2_slice_3, 20220727_GF_dcol_slice_3, 20220613_GF_ile2_slice_3	wingless-type MMTV integration site family, member 4	0_Differentiation signaling pathway, Wnt Pathway
